# Novel Herpesvirus Transcripts with Putative Regulatory Roles in DNA Replication and Global Transcription

**DOI:** 10.1101/2023.03.25.534217

**Authors:** Gábor Torma, Dóra Tombácz, Islam A.A. Almsarrhad, Zsolt Csabai, Gergely Ármin Nagy, Balázs Kakuk, Gábor Gulyás, Lauren McKenzie Spires, Ishaan Gupta, Ádám Fülöp, Ákos Dörmő, István Prazsák, Máté Mizik, Virág Éva Dani, Viktor Csányi, Zoltán Zádori, Zsolt Toth, Zsolt Boldogkői

## Abstract

In the last couple of years, the rapid advances and decreasing costs of sequencing technologies have revolutionized transcriptomic research. Long-read sequencing (LRS) techniques are able to detect full-length RNA molecules in a single run without the need for additional assembly steps. LRS studies have revealed an unexpected transcriptomic complexity in a variety of organisms, including viruses. A number of transcripts with proven or putative regulatory role, mapping close to or overlapping the replication origins (Oris) and the nearby transcription activator genes, have been described in herpesviruses. In this study, we applied both newly generated and previously published LRS and short-read sequencing datasets to discover additional Ori-proximal transcripts in nine herpesviruses belonging to all of the three subfamilies (alpha, beta and gamma). We identified novel long non-coding RNAs (lncRNAs), as well as splice and length isoforms of mRNAs and lncRNAs. Furthermore, our analysis disclosed an intricate meshwork of transcriptional overlaps at the examined genomic regions. Our results suggest the existence of a ‘super regulatory center’, which controls both the replication and the global transcription through multilevel interactions between the molecular machineries.
