## Supplementary Table 1 for "Novel Herpesvirus Transcripts with Putative Regulatory Roles in DNA Replication and Global Transcription"

### Sheet: Munka1
Gene products	HSV-1	PRV	EHV	VZV/SVV	BoHV
ICP34.5	RL1	NA	NA	NA	NA
ICP0	RL2	EP0	ORF 63	ORF61	BICP0
UL21	UL21	UL21	ORF 40	ORF38	UL21
gH	UL22	UL22	ORF 39	ORF37	UL22
ICP36	UL23	UL23	ORF 38	ORF36	UL23
UL24	UL24	UL24	ORF 37	ORF35	UL24
UL25	UL25	UL25	ORF 36	ORF34	UL25
VP24/VP21	UL26	UL26	ORF 35	ORF33	UL26
ICP8	UL29	UL29	ORF 31	ORF29	UL29
DNA polymerase	UL30	UL30	ORF 30	ORF28	UL30
UL31	UL31	UL31	ORF 29	ORF27	UL31
UL32	UL32	UL32	ORF 28	ORF26	UL32
ICP27	UL54	UL54	ORF 5	ORF4	UL54
ICP4	RS1	IE180	ORF 64	ORF62	BICP4
ICP22	US1	US1	ORF 65	ORF63	BICP22
US2	US2	US2	ORF 68	NA	US2
US3 PK	US3	US3	ORF 69	ORF66	US3
gG	US4	US4	ORF 70	NA	US4
gJ	US5	NA	ORF 71	NA	US5
gD	US6	US6	ORF 72	NA	US6
gl	US7	US7	ORF 73	ORF67	US7
gE	US8	US8	ORF 74	ORF68	US8
US9	US9	US9	ORF 76	ORF65	US9
US10	US10	NA	ORF 66	ORF64/69	US10
US11	US11	NA	NA	ORF3	NA
US12	US12	NA	NA	NA	NA
