## Supplementary Table 3 for "Novel Herpesvirus Transcripts with Putative Regulatory Roles in DNA Replication and Global Transcription"

### Sheet: primers
Virus	Target	Forward primer 5'-3'	Forward primer position 5'-3'	Reverse primer 5'-3'	Reverse primer position 5'-3'	Amplicon length (bp)
PRV	AZURE	TCCGGCGTCGGCCATTGTTGCT	118414-118393	AACTCGCGCACCATGTTGGCGA	118226-118247	189
	CTO	GACGATCCGGCGGTCCCA	63858-63875	GCGCCACAACCCGGAGC	63931-63915	74
	ELIE	GTCCAACCCTTGGGACGAG	101185-101203	GGGGGTCGGATCGGATTATT	101294-101275	110
	NOIR-1	TTGGCAGAGAACGATGCTGTCC	107920-107941	AATCGGCCATTGGTCCGCTTACC	108035-108013	116
HSV-1	ul30-OriL	TGTTTCGCGTGTGGGACATA	64299-64318	TTGTCCTTCAGGACGGCTTC	64468-64439	137
	ICP4-OriS	TGGGAAAAAGGACAGGGACG	131287-131306	CTATATGAGCCCGAGGACGC	131458-131439	172
BoHV-1	OriS-RNA	AGGGTCGATCGATTAACGGG	110884-110903	ACATCGATCGCGCTTACAGA	111014-110995	131
	as-us1	TGCTCTTGCAGAACCCCG	112492-112509	ACCTGGCTTACCTCGCAATG	112581-112562	90
KSHV	K4	TAGAGTTGTGCCTTCCGACAC	21303-21323	ACAAGTCTAAGGCCAGCGAG	21418-21399	116
	DR2	CAAGCACGCGCATATAACCC	25156-25175	GTGGGTGACACTAACACGGT	25301-25282	146
	ORF69-K12	GCTGCAATGTACTGCCATGAA	117575-117595	AATTGTGGCACTGACTTCGG	117646-117627	72
	LIR1-ORF71	GTCGTATGGTTCGCGCTACA	120525-120544	CCGGACGGGGATTTATGCTG	120660-120641	136
EHV-1	NOIR-1	TCTGCCCGGGGAAGGTATAG	118892-118911	CTCCAACAACGATGTCCCGA	119006-118987	113
	NOIR-1-us1	AGGGTGCACGGTTATTGAGG	120539-120558	CCTCGACGAGAGTATGTGCC	120671-120652	133
	OriS-us1	CAATCAGGGTGCAGGATTTGTG	120840-120861	ACGCCTTTGCAATCGACAGAT	120921-120901	82
